# Variability in the diet diversity of catfish highlighted through DNA barcoding

**DOI:** 10.1101/2020.09.18.268888

**Authors:** Chinnamani Prasannakumar, Gunasekaran Iyyapparajanarasimapallavan, M. Ashiq Ur Rahman, P. Mohanchander, T. Sudhakar, K. Kadharsha, K. Feroz Khan, J. Vijaylaxmi, Narra Prasanthi, Kumaran Subramanian, Seerangan Manokaran

## Abstract

Identification and quantification of fish diet diversity was the first step in understanding the food web dynamics and ecosystem energetics, where the contribution of DNA barcoding technique has been important. We used DNA barcoding to identify the stomach contents of a euryhaline, benthophagous catfish *Ariius maculatus*. From 40 catfish stomach items sampled in two different seasons, we barcoded 67 piscine and macro-invertebrates prey items, identified as belonging to 13 species in 4 major phyla (viz., Chordate, Arthropod, Annelida and Mollusca). It is important to note that the mollusc taxa *(Meritrix meritrix* and *Perna viridis)* and a species of fish *(Stolephorus indicus)* could not be found among the gut contents of *A. maculatus* sampled during the pre- and post-monsoon season, respectively. Among the piscine diets of *A. maculatus, Eubleekeria splendens* (23.5%) and *Stolephorus indicus* (23.5%) were the major prey taxa during pre-monsoon season. The hermit crabs forms the major constituents of both pre- and post-monsoon seasons, among invertebrate taxa. Polychaete, *Capitella capitata* (25.92%) was abundantly consumed invertebrates next to hermit crabs. We noticed that in pre-monsoon *A. maculatus* was more piscivorous than post-monsoon. As revealed through Kimura-2 parametric pairwise distance analysis, the diet diversity was relatively higher in post-monsoon. The accumulation curve estimated 57 haplotypes within 14 barcoded species (including the host *A. maculatus)*. Majority of haplotypes were found among fishes (47.36%) followed by Arthropods (28.07%), Annelids (14.03%) and Mollusca (10.52%), respectively. This study also highlights that there is a growing concern about *A. maculatus’s* aggressive predation on commercially important stocks of fish and invertebrates. We will continue to expand the coverage of species barcoded in the reference database, which will become more significant as meta- and environmental DNA barcoding techniques become cheaper and prevalent.
