## Supplementary table 1 for "Variability in the diet diversity of catfish highlighted through DNA barcoding"

### Sheet: List of species identified
Sample ID	Acc. Nos.	Phylum	Class	Order	Family	GenBank’s reference species	GenBank similarity %	Accession number of the reference species	Primer pair used
DADB1	JX676110	Chordata	Actinopterygii	Siluriformes	Ariidae	Arius maculatus	99.85	MK348149	FishF1/FishR1
DADB2	JX676111	Chordata	Actinopterygii	Siluriformes	Ariidae	Arius maculatus	99.85	MK348149	FishF1/FishR1
DADB3	JX676112	Chordata	Actinopterygii	Siluriformes	Ariidae	Arius maculatus	99.85	MK348149	FishF1/FishR1
DADB4	JX676113	Chordata	Actinopterygii	Siluriformes	Ariidae	Arius maculatus	99.38	MK348149	FishF1/FishR1
DADB5	JX676114	Chordata	Actinopterygii	Perciformes	Gerreidae	Gerres filamentosus	100	KF714947	FishF1/FishR1
DADB6	JX676115	Chordata	Actinopterygii	Perciformes	Leiognathidae	Eubleekeria splendens	100	MK610267	FishF1/FishR1
DADB7	JX676116	Chordata	Actinopterygii	Perciformes	Polynemidae	Leptomelanosoma indicum	98.62	MF281369	FishF1/FishR1
DADB8	JX676117	Chordata	Actinopterygii	Perciformes	Lutjanidae	Lutjanus fulviflamma	98.77	JF493831	FishF1/FishR1
DADB9	JX676118	Chordata	Actinopterygii	Perciformes	Leiognathidae	Photopectoralis bindus	100	MG637182	FishF1/FishR1
DADB10	JX676119	Annelida	Polychaeta	Phyllodocida	Nereididae	Perinereis vallata	97.01	HQ705192	LCO1490/HCO2198
DADB11	JX676120	Chordata	Actinopterygii	Clupeiformes	Engraulidae	Stolephorus indicus	99.07	FJ347956	FishF1/FishR1
DADB12	JX676121	Chordata	Actinopterygii	Clupeiformes	Engraulidae	Stolephorus indicus	99.06	FJ347956	FishF1/FishR1
DADB13	JX676122	Chordata	Actinopterygii	Perciformes	Mullidae	Upeneus vittatus	98	FJ347944	FishF1/FishR1
DADB14	JX676123	Arthropoda	Malacostraca	Decapoda	Diogenidae	Clibanarius clibanarius	100	HQ189517	LCO1490/HCO2198
DADB15	JX676124	Arthropoda	Malacostraca	Decapoda	Diogenidae	Clibanarius clibanarius	100	HQ189517	LCO1490/HCO2198
DADB16	JX676125	Chordata	Actinopterygii	Perciformes	Leiognathidae	Photopectoralis bindus	100	MG637182	FishF1/FishR1
DADB17	JX676126	Chordata	Actinopterygii	Perciformes	Leiognathidae	Eubleekeria splendens	100	MK610267	FishF1/FishR1
DADB18	JX676127	Chordata	Actinopterygii	Perciformes	Leiognathidae	Eubleekeria splendens	98.17	MK610267	FishF1/FishR1
DADB19	JX676128	Arthropoda	Malacostraca	Decapoda	Diogenidae	Clibanarius clibanarius	97.77	HQ189517	LCO1490/HCO2198
DADB20	JX676129	Arthropoda	Malacostraca	Decapoda	Diogenidae	Clibanarius clibanarius	98.31	HQ189517	LCO1490/HCO2198
DADB21	JX676130	Arthropoda	Malacostraca	Decapoda	Diogenidae	Clibanarius clibanarius	98.29	HQ189517	LCO1490/HCO2198
DADB22	JX676131	Chordata	Actinopterygii	Perciformes	Polynemidae	Leptomelanosoma indicum	97.52	MF281369	FishF1/FishR1
DADB23	JX676132	Chordata	Actinopterygii	Perciformes	Leiognathidae	Photopectoralis bindus	100	MG637182	FishF1/FishR1
DADB24	JX676133	Chordata	Actinopterygii	Clupeiformes	Engraulidae	Stolephorus indicus	99.23	FJ347956	FishF1/FishR1
DADB25	JX676134	Arthropoda	Malacostraca	Decapoda	Diogenidae	Clibanarius clibanarius	98.59	HQ189517	LCO1490/HCO2198
DADB26	JX676135	Chordata	Actinopterygii	Clupeiformes	Engraulidae	Stolephorus indicus	100	FJ347957	FishF1/FishR1
DADB27	JX676136	Arthropoda	Malacostraca	Decapoda	Diogenidae	Clibanarius longitarsus	100	HQ189514	LCO1490/HCO2198
DADB28	JX676137	Annelida	Polychaeta		Capitellidae	Capitella capitata	99.08	MN256586	LCO1490/HCO2198
DADB29	JX676138	Arthropoda	Malacostraca	Decapoda	Diogenidae	Clibanarius longitarsus	100	HQ189514	LCO1490/HCO2198
DADB30	JX676139	Chordata	Actinopterygii	Clupeiformes	Engraulidae	Stolephorus indicus	100	FJ347957	FishF1/FishR1
DADB31	JX676140	Arthropoda	Malacostraca	Decapoda	Diogenidae	Clibanarius longitarsus	100	HQ189514	LCO1490/HCO2198
DADB32	JX676141	Chordata	Actinopterygii	Perciformes	Mullidae	Upeneus vittatus	98.15	FJ347944	FishF1/FishR1
DADB33	JX676142	Chordata	Actinopterygii	Perciformes	Leiognathidae	Eubleekeria splendens	100	MK610267	FishF1/FishR1
DADB34	JX676143	Annelida	Polychaeta	Phyllodocida	Nereididae	Perinereis vallata	97.42	HQ705192	LCO1490/HCO2198
DADB35	JX676144	Chordata	Actinopterygii	Perciformes	Lutjanidae	Lutjanus fulviflamma	98	JF493831	FishF1/FishR1
DADB36	JX676145	Arthropoda	Malacostraca	Decapoda	Diogenidae	Clibanarius clibanarius	100	HQ189517	LCO1490/HCO2198
DADB37	JX676146	Arthropoda	Malacostraca	Decapoda	Diogenidae	Clibanarius longitarsus	97.62	HQ189514	LCO1490/HCO2198
DADB38	JX676147	Chordata	Actinopterygii	Perciformes	Leiognathidae	Photopectoralis bindus	100	MG637182	FishF1/FishR1
DADB39	JX676148	Arthropoda	Malacostraca	Decapoda	Diogenidae	Clibanarius longitarsus	97.62	HQ189514	LCO1490/HCO2198
DADB40	JX676149	Arthropoda	Malacostraca	Decapoda	Diogenidae	Clibanarius clibanarius	100	HQ189517	LCO1490/HCO2198
DADB41	JX676150	Annelida	Polychaeta		Capitellidae	Capitella capitata	98.62	MN256586	LCO1490/HCO2198
DADB42	JX676151	Arthropoda	Malacostraca	Decapoda	Diogenidae	Clibanarius longitarsus	98.01	HQ189514	LCO1490/HCO2198
DADB43	JX676152	Chordata	Actinopterygii	Perciformes	Polynemidae	Leptomelanosoma indicum	100	MF281369	FishF1/FishR1
DADB44	JX676153	Chordata	Actinopterygii	Perciformes	Polynemidae	Leptomelanosoma indicum	97.53	MF281369	FishF1/FishR1
DADB45	JX676154	Arthropoda	Malacostraca	Decapoda	Diogenidae	Clibanarius longitarsus	98.1	HQ189514	LCO1490/HCO2198
DADB46	JX676155	Chordata	Actinopterygii	Perciformes	Mullidae	Upeneus vittatus	100	FJ347945	FishF1/FishR1
DADB47	JX676156	Arthropoda	Malacostraca	Decapoda	Diogenidae	Clibanarius longitarsus	98.1	HQ189514	LCO1490/HCO2198
DADB48	JX676157	Arthropoda	Malacostraca	Decapoda	Diogenidae	Clibanarius longitarsus	98.1	HQ189514	LCO1490/HCO2198
DADB49	JX676158	Mollusca	Bivalvia	Venerida	Veneridae	Meretrix meretrix	98.13	JN043623	LCO1490/HCO2198
DADB50	JX676159	Annelida	Polychaeta	Phyllodocida	Nereididae	Perinereis vallata	97.42	HQ705192	LCO1490/HCO2198
DADB51	JX676160	Arthropoda	Malacostraca	Decapoda	Diogenidae	Clibanarius longitarsus	98.1	HQ189514	LCO1490/HCO2198
DADB52	JX676161	Mollusca	Bivalvia	Venerida	Veneridae	Meretrix meretrix	98.12	JN043623	LCO1490/HCO2198
DADB53	JX676162	Chordata	Actinopterygii	Perciformes	Leiognathidae	Eubleekeria splendens	100	MK610267	FishF1/FishR1
DADB54	JX676163	Chordata	Actinopterygii	Perciformes	Lutjanidae	Lutjanus fulviflamma	98	JF493831	FishF1/FishR1
DADB55	JX676164	Mollusca	Bivalvia	Venerida	Veneridae	Meretrix meretrix	98.12	JN043623	LCO1490/HCO2198
DADB56	JX676165	Arthropoda	Malacostraca	Decapoda	Diogenidae	Clibanarius longitarsus	97.62	HQ189514	LCO1490/HCO2198
DADB57	JX676166	Mollusca	Bivalvia	Venerida	Veneridae	Meretrix meretrix	97.2	JN043623	LCO1490/HCO2198
DADB58	JX676167	Mollusca	Bivalvia	Mytilida	Mytilidae	Perna viridis	99.53	JN179075	LCO1490/HCO2198
DADB59	JX676168	Mollusca	Bivalvia	Mytilida	Mytilidae	Perna viridis	98.44	JN179075	LCO1490/HCO2198
DADB60	JX676169	Annelida	Polychaeta		Capitellidae	Capitella capitata	100	MN256586	LCO1490/HCO2198
DADB61	JX676170	Chordata	Actinopterygii	Perciformes	Gerreidae	Gerres filamentosus	100	KF714947	FishF1/FishR1
DADB62	JX676171	Annelida	Polychaeta		Capitellidae	Capitella capitata	99.08	MN256586	LCO1490/HCO2198
DADB63	JX676172	Chordata	Actinopterygii	Perciformes	Leiognathidae	Eubleekeria splendens	98.31	MK610267	FishF1/FishR1
DADB64	JX676173	Annelida	Polychaeta		Capitellidae	Capitella capitata	99.08	MN256586	LCO1490/HCO2198
DADB65	JX676174	Annelida	Polychaeta		Capitellidae	Capitella capitata	99.08	MN256586	LCO1490/HCO2198
DADB66	JX676175	Chordata	Actinopterygii	Perciformes	Leiognathidae	Eubleekeria splendens	100	MK610267	FishF1/FishR1
DADB67	JX676176	Chordata	Actinopterygii	Perciformes	Leiognathidae	Eubleekeria splendens	100	MK610267	FishF1/FishR1
DADB68	JX676177	Arthropoda	Malacostraca	Decapoda	Diogenidae	Clibanarius clibanarius	97.7	HQ189517	LCO1490/HCO2198
DADB69	JX676178	Annelida	Polychaeta		Capitellidae	Capitella capitata	100	MN256586	LCO1490/HCO2198
DADB70	JX676179	Annelida	Polychaeta		Capitellidae	Capitella capitata	100	MN256586	LCO1490/HCO2198
DADB71	JX676180	Annelida	Polychaeta	Phyllodocida	Nereididae	Perinereis vallata	97.42	HQ705192	LCO1490/HCO2198
						Mean =	98.9442
						SD =	0.997372

### Sheet: Caption
		List of diestary species isolated from A. maculatus gut content, identified using BLAST analysis.
